# Draft Genome Assembly and Annotation of Red Raspberry *Rubus Idaeus*

**DOI:** 10.1101/546135

**Authors:** Haley Wight, Junhui Zhou, Muzi Li, Sridhar Hannenhalli, Stephen M. Mount, Zhongchi Liu

## Abstract

The red raspberry, *Rubus idaeus*, is widely distributed in all temperate regions of Europe, Asia, and North America and is a major commercial fruit valued for its taste, high antioxidant and vitamin content. However, *Rubus* breeding is a long and slow process hampered by limited genomic and molecular resources. Genomic resources such as a complete genome sequencing and transcriptome will be of exceptional value to improve research and breeding of this high value crop. Using a hybrid sequence assembly approach including data from both long and short sequence reads, we present the first assembly of the *Rubus idaeus* genome (Joan J. variety). The *de novo* assembled genome consists of 2,145 scaffolds with a genome completeness of 95.3% and an N50 score of 638 KB. Leveraging a linkage map, we anchored 80.1% of the genome onto seven chromosomes. Using over 1 billion paired-end RNAseq reads, we annotated 35,566 protein coding genes with a transcriptome completeness score of 97.2%. The *Rubus idaeus* genome provides an important new resource for researchers and breeders.
