## Supplementary material for "Draft Genome Assembly and Annotation of Red Raspberry *Rubus Idaeus*": specific orthogroups (Supplementary Data 4).

### Sheet: Sheet1
GO.ID	Term	Annotated	Significant	Expected	FDR adj p-val		Most significantly enriched processes based on the top 32 GO terms (ranked by FDR adj p-val)
GO:0006334	nucleosome assembly	56	5	0.58	0.00027		Orange: chromatin assembly (10 GO terms))
GO:0031497	chromatin assembly	59	5	0.61	0.00035		Green: splicing (seven GO terms)
GO:0006333	chromatin assembly or disassembly	64	5	0.66	0.00051		Pink: protein metabolism (three GO terms)
GO:0034728	nucleosome organization	64	5	0.66	0.00051		Blue: fungal-type cell wall organization (four GO terms)
GO:0006323	DNA packaging	67	5	0.69	0.00063
GO:0033897	ribonuclease T2 activity	19	3	0.21	0.0011
GO:0035556	intracellular signal transduction	255	9	2.62	0.00133
GO:0065004	protein-DNA complex assembly	90	5	0.93	0.00237
GO:0008234	cysteine-type peptidase activity	275	9	2.99	0.0033
GO:0071824	protein-DNA complex subunit organization	98	5	1.01	0.00343
GO:0051276	chromosome organization	208	7	2.14	0.00582
GO:0005681	spliceosomal complex	80	4	0.74	0.0065
GO:0019538	protein metabolic process	4386	60	45.15	0.00761
GO:0005216	ion channel activity	160	6	1.74	0.0083
GO:0009277	fungal-type cell wall	1	1	0.01	0.0093
GO:0071007	U2-type catalytic step 2 spliceosome	1	1	0.01	0.0093
GO:0071565	nBAF complex	1	1	0.01	0.0093
GO:0090544	BAF-type complex	1	1	0.01	0.0093
GO:0031505	fungal-type cell wall organization	1	1	0.01	0.01029
GO:0034247	snoRNA splicing	1	1	0.01	0.01029
GO:0071852	fungal-type cell wall organization or bi...	1	1	0.01	0.01029
GO:0030246	carbohydrate binding	388	10	4.22	0.0104
GO:0000156	phosphorelay response regulator activity	1	1	0.01	0.0109
GO:0101006	protein histidine phosphatase activity	1	1	0.01	0.0109
GO:0071103	DNA conformation change	132	5	1.36	0.01183
GO:0030529	intracellular ribonucleoprotein complex	693	13	6.44	0.0122
GO:0022838	substrate-specific channel activity	174	6	1.89	0.0122
GO:0070569	uridylyltransferase activity	16	2	0.17	0.0128
GO:0006508	proteolysis	1211	21	12.46	0.01305
GO:1990904	ribonucleoprotein complex	701	13	6.51	0.0133
GO:0005684	U2-type spliceosomal complex	21	2	0.2	0.016
GO:0030976	thiamine pyrophosphate binding	18	2	0.2	0.0161
GO:0000160	phosphorelay signal transduction system	98	4	1.01	0.01854
GO:0010998	regulation of translational initiation b...	2	1	0.02	0.02048
GO:0036228	protein targeting to nuclear inner membr...	2	1	0.02	0.02048
GO:0043555	regulation of translation in response to...	2	1	0.02	0.02048
GO:0043558	regulation of translational initiation i...	2	1	0.02	0.02048
GO:0090435	protein localization to nuclear envelope	2	1	0.02	0.02048
GO:0015267	channel activity	196	6	2.13	0.0207
GO:0022803	passive transmembrane transporter activi...	196	6	2.13	0.0207
GO:0017056	structural constituent of nuclear pore	21	2	0.23	0.0216
GO:0004694	eukaryotic translation initiation factor...	2	1	0.02	0.0216
GO:0008297	single-stranded DNA exodeoxyribonuclease...	2	1	0.02	0.0216
GO:0045145	single-stranded DNA 5'-3' exodeoxyribonu...	2	1	0.02	0.0216
GO:1901987	regulation of cell cycle phase transitio...	24	2	0.25	0.02507
GO:0008233	peptidase activity	998	18	10.86	0.0255
GO:0033017	sarcoplasmic reticulum membrane	3	1	0.03	0.0276
GO:0006521	regulation of cellular amino acid metabo...	3	1	0.03	0.03056
GO:0006998	nuclear envelope organization	3	1	0.03	0.03056
GO:0009635	response to herbicide	3	1	0.03	0.03056
GO:0009643	photosynthetic acclimation	3	1	0.03	0.03056
GO:0019566	arabinose metabolic process	3	1	0.03	0.03056
GO:0046373	L-arabinose metabolic process	3	1	0.03	0.03056
GO:0048829	root cap development	3	1	0.03	0.03056
GO:0080009	mRNA methylation	3	1	0.03	0.03056
GO:0044770	cell cycle phase transition	27	2	0.28	0.03124
GO:0003935	GTP cyclohydrolase II activity	3	1	0.03	0.0323
GO:0004358	glutamate N-acetyltransferase activity	3	1	0.03	0.0323
GO:0050508	glucuronosyl-N-acetylglucosaminyl-proteo...	3	1	0.03	0.0323
GO:0070204	2-succinyl-5-enolpyruvyl-6-hydroxy-3-cyc...	3	1	0.03	0.0323
GO:0009064	glutamine family amino acid metabolic pr...	70	3	0.72	0.03552
GO:0016528	sarcoplasm	4	1	0.04	0.0366
GO:0016529	sarcoplasmic reticulum	4	1	0.04	0.0366
GO:0043033	isoamylase complex	4	1	0.04	0.0366
GO:0006541	glutamine metabolic process	31	2	0.32	0.0403
GO:0000972	transcription-dependent tethering of RNA...	4	1	0.04	0.04054
GO:0009233	menaquinone metabolic process	4	1	0.04	0.04054
GO:0009234	menaquinone biosynthetic process	4	1	0.04	0.04054
GO:0010021	amylopectin biosynthetic process	4	1	0.04	0.04054
GO:0033238	regulation of cellular amine metabolic p...	4	1	0.04	0.04054
GO:2000896	amylopectin metabolic process	4	1	0.04	0.04054
GO:0034220	ion transmembrane transport	378	8	3.89	0.04215
GO:0004612	phosphoenolpyruvate carboxykinase (ATP) ...	4	1	0.04	0.0428
GO:0004831	tyrosine-tRNA ligase activity	4	1	0.04	0.0428
GO:0019156	isoamylase activity	4	1	0.04	0.0428
GO:0031490	chromatin DNA binding	4	1	0.04	0.0428
GO:0031492	nucleosomal DNA binding	4	1	0.04	0.0428
GO:0045486	naringenin 3-dioxygenase activity	4	1	0.04	0.0428
GO:0046556	alpha-L-arabinofuranosidase activity	4	1	0.04	0.0428
GO:0044611	nuclear pore inner ring	5	1	0.05	0.0456
GO:0016874	ligase activity	496	10	5.4	0.0459
GO:0003682	chromatin binding	74	3	0.81	0.047
GO:0004869	cysteine-type endopeptidase inhibitor ac...	32	2	0.35	0.0473
GO:0006119	oxidative phosphorylation	34	2	0.35	0.04767
GO:0009084	glutamine family amino acid biosynthetic...	34	2	0.35	0.04767
GO:0004842	ubiquitin-protein transferase activity	240	6	2.61	0.0481
